# Site-specific N-glycosylation Characterization of Recombinant SARS-CoV-2 Spike Proteins

**DOI:** 10.1101/2020.03.28.013276

**Authors:** Yong Zhang, Wanjun Zhao, Yonghong Mao, Yaohui Chen, Shisheng Wang, Yi Zhong, Tao Su, Meng Gong, Dan Du, Xiaofeng Lu, Jingqiu Cheng, Hao Yang

## Abstract

The glycoprotein spike (S) on the surface of SARS-CoV-2 is a determinant for viral invasion and host immune response. Herein, we characterized the site-specific N-glycosylation of S protein at the level of intact glycopeptides. All 22 potential N-glycosites were identified in the S-protein protomer and were found to be preserved among the 753 SARS-CoV-2 genome sequences. The glycosites exhibited glycoform heterogeneity as expected for a human cell-expressed protein subunits. We identified masses that correspond to 157 N-glycans, primarily of the complex type. In contrast, the insect cell-expressed S protein contained 38 N-glycans, primarily of the high-mannose type. Our results revealed that the glycan types were highly determined by the differential processing of N-glycans among human and insect cells. This N-glycosylation landscape and the differential N-glycan patterns among distinct host cells are expected to shed light on the infection mechanism and present a positive view for the development of vaccines and targeted drugs.
