## Supplementary material for "Site-specific N-glycosylation Characterization of Recombinant SARS-CoV-2 Spike Proteins": Table S2-Glycoproteomic identification of the N-glycosites on recombinant SARS-CoV-2 S protein expressed in human cells.xlsx

### Sheet: human
Table S2-Glycoproteomic identification of the N-glycosites on recombinant SARS-CoV-2 S protein expressed in insect cells
N-glycosites	Trypsin digestion									Trypsin/Glu-C digestion
	intact N-glycopeptides analysis before enrichment-R1	intact N-glycopeptides analysis before enrichment-R2	intact N-glycopeptides analysis before enrichment-R3	intact N-glycopeptides analysis after enrichment-R1	intact N-glycopeptides analysis after enrichment-R2	intact N-glycopeptides analysis after enrichment-R3	N-glycosites analysis-R1	N-glycosites analysis-R2	N-glycosites analysis-R3	intact N-glycopeptides analysis before enrichment-R1	intact N-glycopeptides analysis before enrichment-R2	intact N-glycopeptides analysis before enrichment-R3	intact N-glycopeptides analysis after enrichment-R1	intact N-glycopeptides analysis after enrichment-R2	intact N-glycopeptides analysis after enrichment-R3	N-glycosites analysis-R1	N-glycosites analysis-R2	N-glycosites analysis-R3
N17	A	A	A	U	A	A	U	U	U	A	A	A	A	A	A	U	U	U
N61	-	A	U	U	U	A	-	-	-	-	-	-	-	-	-	-	-	-
N74	-	A	U	U	U	A	-	-	-	-	-	-	-	-	-	U	-	-
N122	U	U	U	U	U	U	U	U	U	U	U	U	U	U	U	U	U	U
N149	U	A	U	U	U	U	-	U	U	A	A	A	U	A	U	U	U	U
N165	U	A	U	U	U	U	U	U	U	U	U	U	U	U	U	U	U	U
N234	A	-	A	U	U	U	U	A	U	U	U	U	U	U	U	U	U	U
N282	U	U	U	U	U	U	U	U	U	U	U	U	U	U	U	U	U	U
N331	U	A	U	U	U	U	-	-	-	U	U	U	U	U	U	U	U	U
N343	U	A	U	U	U	U	U	U	U	U	U	U	U	U	U	U	U	U
N603	-	-	-	-	A	A	-	-	U	-	-	-	U	-	U	-	U	U
N616	-	-	-	-	A	A	-	-	U	-	-	-	U	-	U	-	-	-
N657	U	U	U	U	U	U	U	U	U	U	U	U	U	U	U	U	U	U
a " A": Ambiguously assigned N-glycosite
b " U ": Unambiguously assigned N-glycosite
c "-": Unidentified N-glycosite
