## Supplementary material for "Site-specific N-glycosylation Characterization of Recombinant SARS-CoV-2 Spike Proteins": Table S5-Mutation frequency of SARS-CoV-2 spike protein.xlsx

### Sheet: Mutation Frequency
Table S5-Mutation frequency of SARS-CoV-2 spike protein
Position	Residue and Frequency
8	L: 0.9793; V: 0.0207
32	F: 0.9862; I: 0.0069; V: 0.0069
49	H: 0.9655; Y: 0.0345
153	M: 0.9793; T: 0.0138
202	K: 0.9931; N: 0.0069
221	S: 0.9931; W: 0.0069
239	Q: 0.9724; K: 0.0276
247	S: 0.9931; R: 0.0069
354	N: 0.9931; D: 0.0069
364	D: 0.9931; Y: 0.0069
367	V: 0.9655; F: 0.0345
408	R: 0.9931; I: 0.0069
435	A: 0.9724; S: 0.0069
458	K: 0.9862; R: 0.0069
483	V: 0.9793; A: 0.0138
519	H: 0.9862; P: 0.0069
614	G: 0.6759; D: 0.3241
655	H: 0.9931; Y: 0.0069
719	T: 0.9931; A: 0.0069
752	L: 0.9931; F: 0.0069
780	E: 0.9862; Q: 0.0069
797	F: 0.9931; C: 0.0069
812	P: 0.9931; S: 0.0069
817	F: 0.9931; L: 0.0069
852	A: 0.9862; V: 0.0138
930	A: 0.9931; V: 0.0069
939	S: 0.9931; F: 0.0069
940	S: 0.9862; F: 0.0138
941	T: 0.9931; A: 0.0069
943	S: 0.9724; P: 0.0207; T: 0.0069
1040	V: 0.9862; F: 0.0138
1129	V: 0.9931; L: 0.0069
1143	P: 0.9931; L: 0.0069
1146	D: 0.9931; E: 0.0069
1209	Y: 0.9793; H: 0.0069
1237	M: 0.9931; I: 0.0069
1254	C: 0.9931; F: 0.0069
1262	E: 0.9931; G: 0.0069
